# Single-cell analysis of localized low- and high-grade prostate cancers

**DOI:** 10.1101/2021.04.16.440238

**Authors:** Sebnem Ece Eksi, Alex Chitsazan, Zeynep Sayar, George V. Thomas, Andrew Fields, Ryan P. Kopp, Paul T. Spellman, Andrew Adey

## Abstract

Approximately, 30% of early-stage localized prostate cancer cases reoccur within 5 to 10 years [1, 2]. However, identifying precise molecular subtypes attributable to specific stages of prostate cancer has proven difficult due to high heterogeneity within localized tumors [3–5]. Bulk assays represent a population average, which is a result of the heterogeneity that exists at the individual prostate cancer cell level [6]. Here, we sequenced the accessible chromatin regions of 14,424 single-cells collected from 18 fresh-frozen prostate tumors using sci-ATAC-seq [7, 8]. We observed that shared chromatin features among low-grade prostate cancer epithelial cells were lost in high-grade tumors. Despite this loss, all high-grade tumors exhibited an enrichment for FOXA1, HOXB13 and CDX2 transcription factor binding sites within their accessible chromatin regions, indicating a shared trans-regulatory program. Single-cell analysis of the differentially accessible regions in high- versus low-grade prostate tumors identified two unique genes encoding neuronal adhesion molecules, NRXN1 and NLGN1. We found that NRXN1 and NLGN1 are expressed in the epithelial luminal, basal and neuroendocrine cells, as well as the immune, endothelial and neuronal cell types in all prostate tumors. Overall, these results provide a deeper understanding of the active gene regulatory networks in low- and high-grade prostate tumors at a striking resolution and provide critical insights for molecular stratification of the disease.
