## Supplementary File 3 for "Single-cell analysis of localized low- and high-grade prostate cancers"

### Sheet: Sheet1
Tn5 Oligos
CPT_Tn5A_i5_1	TCGTCGGCAGCGTCTCCACGCTATAGCCTGCGATCGAGGACGGCAGATGTGTATAAGAGACAG
CPT_Tn5A_i5_2	TCGTCGGCAGCGTCTCCACGCATAGAGGCGCGATCGAGGACGGCAGATGTGTATAAGAGACAG
CPT_Tn5A_i5_3	TCGTCGGCAGCGTCTCCACGCCCTATCCTGCGATCGAGGACGGCAGATGTGTATAAGAGACAG
CPT_Tn5A_i5_4	TCGTCGGCAGCGTCTCCACGCGGCTCTGAGCGATCGAGGACGGCAGATGTGTATAAGAGACAG
CPT_Tn5A_i5_5	TCGTCGGCAGCGTCTCCACGCAGGCGAAGGCGATCGAGGACGGCAGATGTGTATAAGAGACAG
CPT_Tn5A_i5_6	TCGTCGGCAGCGTCTCCACGCTAATCTTAGCGATCGAGGACGGCAGATGTGTATAAGAGACAG
CPT_Tn5A_i5_7	TCGTCGGCAGCGTCTCCACGCCAGGACGTGCGATCGAGGACGGCAGATGTGTATAAGAGACAG
CPT_Tn5A_i5_8	TCGTCGGCAGCGTCTCCACGCGTACTGACGCGATCGAGGACGGCAGATGTGTATAAGAGACAG
CPT_Tn5A_i7_1	GTCTCGTGGGCTCGGCTGTCCCTGTCCCGAGTAATCACCGTCTCCGCCTCAGATGTGTATAAGAGACAG
CPT_Tn5A_i7_2	GTCTCGTGGGCTCGGCTGTCCCTGTCCTCTCCGGACACCGTCTCCGCCTCAGATGTGTATAAGAGACAG
CPT_Tn5A_i7_3	GTCTCGTGGGCTCGGCTGTCCCTGTCCAATGAGCGCACCGTCTCCGCCTCAGATGTGTATAAGAGACAG
CPT_Tn5A_i7_4	GTCTCGTGGGCTCGGCTGTCCCTGTCCGGAATCTCCACCGTCTCCGCCTCAGATGTGTATAAGAGACAG
CPT_Tn5A_i7_5	GTCTCGTGGGCTCGGCTGTCCCTGTCCTTCTGAATCACCGTCTCCGCCTCAGATGTGTATAAGAGACAG
CPT_Tn5A_i7_6	GTCTCGTGGGCTCGGCTGTCCCTGTCCACGAATTCCACCGTCTCCGCCTCAGATGTGTATAAGAGACAG
CPT_Tn5A_i7_7	GTCTCGTGGGCTCGGCTGTCCCTGTCCAGCTTCAGCACCGTCTCCGCCTCAGATGTGTATAAGAGACAG
CPT_Tn5A_i7_8	GTCTCGTGGGCTCGGCTGTCCCTGTCCGCGCATTACACCGTCTCCGCCTCAGATGTGTATAAGAGACAG
CPT_Tn5A_i7_9	GTCTCGTGGGCTCGGCTGTCCCTGTCCCATAGCCGCACCGTCTCCGCCTCAGATGTGTATAAGAGACAG
CPT_Tn5A_i7_10	GTCTCGTGGGCTCGGCTGTCCCTGTCCTTCGCGGACACCGTCTCCGCCTCAGATGTGTATAAGAGACAG
CPT_Tn5A_i7_11	GTCTCGTGGGCTCGGCTGTCCCTGTCCGCGCGAGACACCGTCTCCGCCTCAGATGTGTATAAGAGACAG
CPT_Tn5A_i7_12	GTCTCGTGGGCTCGGCTGTCCCTGTCCCTATCGCTCACCGTCTCCGCCTCAGATGTGTATAAGAGACAG
ME_Rev	CTGTCTCTTATACACATCT
PCR Oligos
i5-T300-NEX2cpt-R	AATGATACGGCGACCACCGAGATCTACACacctggacgcTCGTCGGCAGCGTC
i5-T301-NEX2cpt-R	AATGATACGGCGACCACCGAGATCTACACcctgacgttcTCGTCGGCAGCGTC
i5-T302-NEX2cpt-R	AATGATACGGCGACCACCGAGATCTACACgcgttcagctTCGTCGGCAGCGTC
i5-T303-NEX2cpt-R	AATGATACGGCGACCACCGAGATCTACACttagcaataaTCGTCGGCAGCGTC
i5-T304-NEX2cpt-R	AATGATACGGCGACCACCGAGATCTACACttgatgctatTCGTCGGCAGCGTC
i5-T305-NEX2cpt-R	AATGATACGGCGACCACCGAGATCTACACctctgcggcaTCGTCGGCAGCGTC
i5-T306-NEX2cpt-R	AATGATACGGCGACCACCGAGATCTACACaataataccaTCGTCGGCAGCGTC
i5-T307-NEX2cpt-R	AATGATACGGCGACCACCGAGATCTACACacgccgttcaTCGTCGGCAGCGTC
i7-T308-NEX2cpt-R	CAAGCAGAAGACGGCATACGAGATttcgcttacgGTCTCGTGGGCTCGG
i7-T309-NEX2cpt-R	CAAGCAGAAGACGGCATACGAGATtacggctacgGTCTCGTGGGCTCGG
i7-T310-NEX2cpt-R	CAAGCAGAAGACGGCATACGAGATttcttatcgaGTCTCGTGGGCTCGG
i7-T311-NEX2cpt-R	CAAGCAGAAGACGGCATACGAGATttccatggcaGTCTCGTGGGCTCGG
i7-T312-NEX2cpt-R	CAAGCAGAAGACGGCATACGAGATaagtagtcagGTCTCGTGGGCTCGG
i7-T313-NEX2cpt-R	CAAGCAGAAGACGGCATACGAGATtcagctctaaGTCTCGTGGGCTCGG
i7-T314-NEX2cpt-R	CAAGCAGAAGACGGCATACGAGATcgaatagatgGTCTCGTGGGCTCGG
i7-T315-NEX2cpt-R	CAAGCAGAAGACGGCATACGAGATcggagatccgGTCTCGTGGGCTCGG
i7-T316-NEX2cpt-R	CAAGCAGAAGACGGCATACGAGATaccgcagaatGTCTCGTGGGCTCGG
i7-T317-NEX2cpt-R	CAAGCAGAAGACGGCATACGAGATtctcctataaGTCTCGTGGGCTCGG
i7-T318-NEX2cpt-R	CAAGCAGAAGACGGCATACGAGATcaacctatatGTCTCGTGGGCTCGG
i7-T319-NEX2cpt-R	CAAGCAGAAGACGGCATACGAGATagtcgagaagGTCTCGTGGGCTCGG
i5-T320-NEX2cpt-S	AATGATACGGCGACCACCGAGATCTACACaagacggccaTCGTCGGCAGCGTC
i5-T321-NEX2cpt-S	AATGATACGGCGACCACCGAGATCTACACgccaacgccaTCGTCGGCAGCGTC
i5-T322-NEX2cpt-S	AATGATACGGCGACCACCGAGATCTACACtctaccattaTCGTCGGCAGCGTC
i5-T323-NEX2cpt-S	AATGATACGGCGACCACCGAGATCTACACcttgcggtctTCGTCGGCAGCGTC
i5-T324-NEX2cpt-S	AATGATACGGCGACCACCGAGATCTACACttacgtatacTCGTCGGCAGCGTC
i5-T325-NEX2cpt-S	AATGATACGGCGACCACCGAGATCTACACcgattggttaTCGTCGGCAGCGTC
i5-T326-NEX2cpt-S	AATGATACGGCGACCACCGAGATCTACACacttaactagTCGTCGGCAGCGTC
i5-T327-NEX2cpt-S	AATGATACGGCGACCACCGAGATCTACACgcagaccggtTCGTCGGCAGCGTC
i7-T328-NEX2cpt-S	CAAGCAGAAGACGGCATACGAGATtgagtccagaGTCTCGTGGGCTCGG
i7-T329-NEX2cpt-S	CAAGCAGAAGACGGCATACGAGATtggagaattcGTCTCGTGGGCTCGG
i7-T330-NEX2cpt-S	CAAGCAGAAGACGGCATACGAGATaccagccttaGTCTCGTGGGCTCGG
i7-T331-NEX2cpt-S	CAAGCAGAAGACGGCATACGAGATggcgagcttaGTCTCGTGGGCTCGG
i7-T332-NEX2cpt-S	CAAGCAGAAGACGGCATACGAGATtcgaggagtaGTCTCGTGGGCTCGG
i7-T333-NEX2cpt-S	CAAGCAGAAGACGGCATACGAGATccttactcctGTCTCGTGGGCTCGG
i7-T334-NEX2cpt-S	CAAGCAGAAGACGGCATACGAGATtcagacgaacGTCTCGTGGGCTCGG
i7-T335-NEX2cpt-S	CAAGCAGAAGACGGCATACGAGATccgtccagtaGTCTCGTGGGCTCGG
i7-T336-NEX2cpt-S	CAAGCAGAAGACGGCATACGAGATgttccgctaaGTCTCGTGGGCTCGG
i7-T337-NEX2cpt-S	CAAGCAGAAGACGGCATACGAGATcagattcgatGTCTCGTGGGCTCGG
i7-T338-NEX2cpt-S	CAAGCAGAAGACGGCATACGAGATtgcatataacGTCTCGTGGGCTCGG
i7-T339-NEX2cpt-S	CAAGCAGAAGACGGCATACGAGATtaggcagataGTCTCGTGGGCTCGG
i5-T340-NEX2cpt-T	AATGATACGGCGACCACCGAGATCTACACtatgccgagtTCGTCGGCAGCGTC
i5-T341-NEX2cpt-T	AATGATACGGCGACCACCGAGATCTACACatagtcgtagTCGTCGGCAGCGTC
i5-T342-NEX2cpt-T	AATGATACGGCGACCACCGAGATCTACACggatgcagcaTCGTCGGCAGCGTC
i5-T343-NEX2cpt-T	AATGATACGGCGACCACCGAGATCTACACccgctatattTCGTCGGCAGCGTC
i5-T344-NEX2cpt-T	AATGATACGGCGACCACCGAGATCTACACatcgagtcgcTCGTCGGCAGCGTC
i5-T345-NEX2cpt-T	AATGATACGGCGACCACCGAGATCTACACgcgacgcagaTCGTCGGCAGCGTC
i5-T346-NEX2cpt-T	AATGATACGGCGACCACCGAGATCTACACaatggtcgacTCGTCGGCAGCGTC
i5-T347-NEX2cpt-T	AATGATACGGCGACCACCGAGATCTACACtggaactagaTCGTCGGCAGCGTC
i7-T348-NEX2cpt-T	CAAGCAGAAGACGGCATACGAGATgtccaactcaGTCTCGTGGGCTCGG
i7-T349-NEX2cpt-T	CAAGCAGAAGACGGCATACGAGATgttatggatcGTCTCGTGGGCTCGG
i7-T350-NEX2cpt-T	CAAGCAGAAGACGGCATACGAGATttataagaacGTCTCGTGGGCTCGG
i7-T351-NEX2cpt-T	CAAGCAGAAGACGGCATACGAGATcaagcttcatGTCTCGTGGGCTCGG
i7-T352-NEX2cpt-T	CAAGCAGAAGACGGCATACGAGATctgattaagaGTCTCGTGGGCTCGG
i7-T353-NEX2cpt-T	CAAGCAGAAGACGGCATACGAGATtacttacttaGTCTCGTGGGCTCGG
i7-T354-NEX2cpt-T	CAAGCAGAAGACGGCATACGAGATggatctgcagGTCTCGTGGGCTCGG
i7-T355-NEX2cpt-T	CAAGCAGAAGACGGCATACGAGATatgcaatatgGTCTCGTGGGCTCGG
i7-T356-NEX2cpt-T	CAAGCAGAAGACGGCATACGAGATttcctagaccGTCTCGTGGGCTCGG
i7-T357-NEX2cpt-T	CAAGCAGAAGACGGCATACGAGATactgccgataGTCTCGTGGGCTCGG
i7-T358-NEX2cpt-T	CAAGCAGAAGACGGCATACGAGATtccagaaggtGTCTCGTGGGCTCGG
i7-T359-NEX2cpt-T	CAAGCAGAAGACGGCATACGAGATttcaagaccaGTCTCGTGGGCTCGG
